# Integrative deep immune profiling of the elderly reveals systems-level signatures of aging, sex, smoking, and clinical traits

**DOI:** 10.1101/2024.07.10.602828

**Authors:** Lennart Riemann, Rodrigo Gutierrez, Ivan Odak, Joana Barros-Martins, Lennart M. Roesner, Ximena Leon Lara, Christine Falk, Thomas F. Schulz, Gesine Hansen, Thomas Werfel, Reinhold Förster, the RESIST SI Cohort Investigators

## Abstract

Elderly individuals have higher disease susceptibility and lower vaccine responsiveness, highlighting the need to better comprehend the aging immune system and its clinical associations. Here we conducted a deep immune profiling study of 550 elderly individuals (61–94 years) and 100 young adults (22–38 years). Utilizing high-dimensional spectral flow cytometry to identify 97 immune cell populations and 48-plex cytokine profiling, we detailed intricate age-and sex-related changes in the elderly immune system at an unprecedented depth. Synthesizing information from clinical, laboratory, and immunological data through an integrative multi-block analysis, we reveal overarching systems-level signatures of aging, such as increased concentrations of specific cytokines and frequencies of defined innate and adaptive immune cell subpopulations. Extending this approach, we identified unique immune signatures of smoking, obesity, and several diseases including osteoporosis, heart failure and gout. Our systems biology approach enables to uncover new relationships between clinical characteristics and immunological traits.
