## Supplementary Data File 1 for "Integrative deep immune profiling of the elderly reveals systems-level signatures of aging, sex, smoking, and clinical traits"

### Sheet: Age
Variable	Dataset	Predictive 1	Orthogonal 1	Orthogonal 2	VIP
CXCL9	Cytokine multiplex	30.4423	7.17849	3.50414	2.94904
CCL3	Cytokine multiplex	24.4307	11.5447	2.14761	2.43921
HGF	Cytokine multiplex	22.2443	13.3638	1.63416	2.49156
CXCL10	Cytokine multiplex	20.8348	8.05354	4.25545	2.10133
CD4_Cluster_12	Spectral flow cytometry	-20.708	1.72885	0.211217	2.97558
MCSF	Cytokine multiplex	18.4342	13.2509	6.13042	1.81943
Lymphocyte count (Lym)	Laboratory data	-18.4282	-2.8767	-1.30997	1.78644
CCL27	Cytokine multiplex	18.2558	13.1975	4.35088	2.20086
GCSF	Cytokine multiplex	18.0622	14.6968	-3.17614	1.55272
B_Cluster_11	Spectral flow cytometry	17.9879	1.85751	0.849875	2.18247
IL2Ra	Cytokine multiplex	16.5817	11.9708	5.05984	1.3865
Erythrocyt count (Ery)	Laboratory data	-16.0548	-4.70385	-4.38206	1.6272
Platelet count (Plt)	Laboratory data	-15.9833	-3.10898	-2.38612	1.9166
Creatinine (Crea)	Laboratory data	15.9414	3.65501	4.22572	1.59105
SCF	Cytokine multiplex	15.8882	16.302	2.58128	1.49901
HLApos_Cluster_6	Spectral flow cytometry	15.8139	2.44773	6.15198	2.13663
B_Cluster_7	Spectral flow cytometry	15.3125	0.87952	1.35753	1.78571
B_Cluster_18	Spectral flow cytometry	14.7555	0.267816	-0.66626	1.63848
Hemoglobin (Hb)	Laboratory data	-14.459	-4.03873	-4.81701	1.46618
Alanine transaminase (ALT)	Laboratory data	-14.3681	0.73916	-1.08098	1.37916
Diastolic blood pressure (dBP)	Clinical data	-13.7724	-4.87199	1.31105	1.62348
CD4_Cluster_2	Spectral flow cytometry	13.5417	-0.52062	-0.999769	1.72825
Systolic blood pressure (sBP)	Clinical data	13.2577	-5.35941	1.55436	1.45287
B_Cluster_16	Spectral flow cytometry	13.1664	-1.35038	-2.27735	1.63997
CD8_Cluster_1	Spectral flow cytometry	-13.1234	-0.167605	-3.32978	2.06822
HLApos_Cluster_2	Spectral flow cytometry	-12.9181	1.64406	-1.02618	1.6567
HLApos_Cluster_3	Spectral flow cytometry	12.7233	1.05862	4.50909	1.73419
gdT_Cluster_1	Spectral flow cytometry	12.6524	-0.955244	5.4289	1.74476
CD4_Cluster_8	Spectral flow cytometry	12.3043	0.793969	6.04399	1.62659
HLAneg_Cluster_12	Spectral flow cytometry	-12.296	-1.09093	0.166528	1.48272
CD4_Cluster_6	Spectral flow cytometry	12.0109	0.844543	2.98349	1.47995
B_Cluster_10	Spectral flow cytometry	11.6674	2.91546	2.2919	1.59949
B_Cluster_1	Spectral flow cytometry	-11.5658	-3.02624	-1.03205	1.57247
HLAneg_Cluster_13	Spectral flow cytometry	-11.1605	-0.590292	0.497165	1.23761
CD8_Cluster_13	Spectral flow cytometry	-10.8511	0.0054207	-0.762049	1.60259
HLAneg_Cluster_11	Spectral flow cytometry	-10.7928	1.50612	0.98378	1.38908
B_Cluster_3	Spectral flow cytometry	-10.5252	3.78013	2.22653	1.25867
B_Cluster_17	Spectral flow cytometry	10.2382	-1.75772	-2.68513	1.31101
Low-density lipoprotein (LDL)	Laboratory data	-9.16497	-0.955424	-6.45889	1.07189
CD8_Cluster_8	Spectral flow cytometry	-9.16417	1.69613	-6.36065	1.17455
CD4_Cluster_1	Spectral flow cytometry	9.03731	1.05456	-0.00146677	1.18656
CD8_Cluster_16	Spectral flow cytometry	9.0141	0.896578	-1.78761	1.05674
CXCL12	Cytokine multiplex	8.93571	11.3736	7.8634	1.03962
Uric acid	Laboratory data	8.90633	1.62396	3.50563	1.00777
CD8_Cluster_17	Spectral flow cytometry	8.15841	-0.195974	2.96548	1.19797
CD4_Cluster_3	Spectral flow cytometry	-8.11453	-1.17808	-4.77539	1.32567
CD8_Cluster_21	Spectral flow cytometry	7.92348	-1.31155	6.22323	1.34312
HLAneg_Cluster_6	Spectral flow cytometry	-7.73364	2.58941	-4.8222	1.13991
CD4_Cluster_11	Spectral flow cytometry	7.32698	0.43483	0.417348	1.15958
CD4_Cluster_4	Spectral flow cytometry	7.00333	-0.0844869	-1.96579	1.00009
B_Cluster_9	Spectral flow cytometry	6.18558	1.09559	0.213632	1.26492
CD4_Cluster_15	Spectral flow cytometry	5.78849	-0.277243	5.04208	1.15678

### Sheet: Smoking
Variable	Dataset	Predictive 1	Orthogonal 1	VIP
Leucocyte count (Leu)	Laboratory data	34.8753	-3.7486	2.03271
Lymphocyte count (Lym)	Laboratory data	27.3792	1.58048	1.73906
Monocyte count (Mono)	Laboratory data	26.3781	-4.43283	1.6328
Neutrophil count (Neut)	Laboratory data	26.0183	-4.33879	1.44008
Basophil count (Baso)	Laboratory data	24.4628	0.709817	1.47272
Platelet count (Plt)	Laboratory data	19.4475	7.9323	1.48892
CD8_Cluster_3	Spectral flow cytometry	17.557	-1.56578	3.27924
Age	Clinical data	-17.4083	-9.62468	1.6876
HLAneg_Cluster_11	Spectral flow cytometry	16.0747	0.0140728	3.12963
B_Cluster_6	Spectral flow cytometry	15.4871	-1.19291	2.83525
Systolic blood pressure (sBP)	Clinical data	-15.2667	-5.38576	1.02377
HLAneg_Cluster_15	Spectral flow cytometry	14.1811	-1.74473	2.00799
CD8_Cluster_5	Spectral flow cytometry	14.1404	-0.902356	2.34534
HLAneg_Cluster_4	Spectral flow cytometry	-11.3745	-0.772536	1.36476
B_Cluster_2	Spectral flow cytometry	-11.1035	2.01166	1.64382
HLApos_Cluster_13	Spectral flow cytometry	-10.633	3.01833	1.22156
CD8_Cluster_2	Spectral flow cytometry	9.72704	1.28831	1.80241
HLAneg_Cluster_12	Spectral flow cytometry	9.44928	1.62978	1.66264
B_Cluster_5	Spectral flow cytometry	-9.2847	0.712082	1.09878
B_Cluster_10	Spectral flow cytometry	9.16557	-3.6694	1.70606
CD8_Cluster_20	Spectral flow cytometry	-8.75278	0.207129	1.54739
CD8_Cluster_9	Spectral flow cytometry	8.42223	-0.0484674	1.02805
PDGFbb	Cytokine multiplex	8.24807	-3.20454	1.59645
Total protein	Laboratory data	-8.21913	1.29266	1.06958
HLAneg_Cluster_2	Spectral flow cytometry	-8.20726	4.29823	1.55036
CD4_Cluster_5	Spectral flow cytometry	-7.69329	-1.1132	1.14352
CD8_Cluster_10	Spectral flow cytometry	-7.56155	4.47418	1.20181
CXCL10	Cytokine multiplex	-7.00923	-7.87663	3.046
Body Mass Index (BMI)	Clinical data	-6.854	-13.0226	1.07546
CCL11	Cytokine multiplex	6.80763	-7.40748	1.50655
IL4	Cytokine multiplex	6.37235	-5.81862	1.05574
HLApos_Cluster_5	Spectral flow cytometry	-6.15428	-1.64901	1.23644
CCL2	Cytokine multiplex	6.01146	-8.01189	1.76953
CD4_Cluster_2	Spectral flow cytometry	-5.83195	-1.62416	1.27368
CXCL9	Cytokine multiplex	-5.64186	-8.33958	1.93573
CD4_Cluster_1	Spectral flow cytometry	-5.38809	-3.45557	1.04392
HLApos_Cluster_8	Spectral flow cytometry	-4.58871	-0.787092	1.36997
gdT_Cluster_3	Spectral flow cytometry	-4.56683	3.10338	1.04154
HLApos_Cluster_12	Spectral flow cytometry	-4.46557	2.34404	1.14717
gdT_Cluster_2	Spectral flow cytometry	4.37659	-4.12419	1.36912
CD8_Cluster_11	Spectral flow cytometry	3.96641	-1.6239	1.20821
IL12(p70)	Cytokine multiplex	-3.15549	-1.30224	1.0311
CXCL12	Cytokine multiplex	-2.88226	-7.34403	1.34473
CCL27	Cytokine multiplex	-2.77844	-8.43975	1.45501
CD4_Cluster_7	Spectral flow cytometry	2.36924	-2.41619	1.3865
CXCL1	Cytokine multiplex	-2.00379	-1.25398	1.25812
HLApos_Cluster_2	Spectral flow cytometry	-1.70943	-0.126741	1.05859
IL13	Cytokine multiplex	1.29893	-5.38433	1.43007
CCL7	Cytokine multiplex	-1.25943	-2.85944	1.08646
SCF	Cytokine multiplex	0.432167	-11.512	1.77446
CCL5	Cytokine multiplex	-0.131006	-2.40575	1.43361

### Sheet: Obesity
Variable	Dataset	Predictive 1	Orthogonal 1	VIP
High-density lipoprotein (HDL)	Laboratory data	-34.3732	-6.64568	1.91628
Uric acid	Laboratory data	30.9014	2.156	2.05398
HbA1c	Laboratory data	22.6341	3.25312	1.38265
Alanine transaminase (ALT)	Laboratory data	21.3601	7.72875	1.50133
Triglycerides (TG)	Laboratory data	20.9579	6.88601	1.25136
Leucocyte count (Leu)	Laboratory data	19.306	13.776	1.51604
Neutrophil count (Neut)	Laboratory data	15.9892	9.55165	1.18349
IL1ra	Cytokine multiplex	12.5123	2.77607	3.31067
Age	Clinical data	-10.2554	-6.46158	1.96349
ßNGF	Cytokine multiplex	9.70655	-0.763522	1.52441
MCSF	Cytokine multiplex	9.48552	-2.45632	1.23775
IL13	Cytokine multiplex	9.26796	4.90846	1.43388
CD8_Cluster_25	Spectral flow cytometry	9.2591	-1.30511	1.40042
HLAneg_Cluster_5	Spectral flow cytometry	-9.05509	3.63426	2.58776
TNFß	Cytokine multiplex	-8.41488	-0.50621	1.94391
CD8_Cluster_24	Spectral flow cytometry	8.38097	-1.19361	1.85533
CCL4	Cytokine multiplex	-8.27734	-1.17358	1.43786
HLAneg_Cluster_4	Spectral flow cytometry	7.96288	-3.12694	2.31869
CCL3	Cytokine multiplex	7.91683	-2.8355	1.00027
B_Cluster_7	Spectral flow cytometry	-7.8649	-1.17382	1.61855
HLApos_Cluster_10	Spectral flow cytometry	-7.52915	3.84063	1.09465
HLApos_Cluster_1	Spectral flow cytometry	7.23622	-1.92584	1.02053
B_Cluster_6	Spectral flow cytometry	-7.21443	-0.454738	2.12697
IL9	Cytokine multiplex	-7.15626	-0.931643	1.69884
HLAneg_Cluster_3	Spectral flow cytometry	-7.14282	4.12778	1.47975
HLAneg_Cluster_8	Spectral flow cytometry	6.75341	0.647078	1.73074
HGF	Cytokine multiplex	6.68389	-0.942974	1.90031
B_Cluster_1	Spectral flow cytometry	6.41288	-0.279917	1.3714
gdT_Cluster_3	Spectral flow cytometry	6.14491	-0.590107	1.24631
gdT_Cluster_7	Spectral flow cytometry	5.91629	-0.907358	1.20529
HLAneg_Cluster_2	Spectral flow cytometry	-5.68253	-4.40943	1.20263
HLApos_Cluster_8	Spectral flow cytometry	-5.66218	2.64476	1.06695
HLAneg_Cluster_1	Spectral flow cytometry	-5.63857	-2.81305	1.19049
HLAneg_Cluster_13	Spectral flow cytometry	5.56092	-0.80604	1.74125
HLApos_Cluster_13	Spectral flow cytometry	-5.44443	-2.68968	1.07781
CD8_Cluster_9	Spectral flow cytometry	-5.23564	-2.9347	1.44845
CD4_Cluster_1	Spectral flow cytometry	4.93547	-2.91645	1.28144
CD8_Cluster_18	Spectral flow cytometry	4.71957	0.0671827	1.71154
CD8_Cluster_16	Spectral flow cytometry	-4.66061	-2.23997	1.34559
gdT_Cluster_1	Spectral flow cytometry	-4.47206	-1.82002	1.14723
TNFa	Cytokine multiplex	-4.46658	0.265113	1.36206
HLAneg_Cluster_11	Spectral flow cytometry	-4.40565	2.48472	1.60696
HLAneg_Cluster_14	Spectral flow cytometry	4.3611	-2.72166	1.56056
HLAneg_Cluster_7	Spectral flow cytometry	3.80316	1.19589	1.47375
CCL27	Cytokine multiplex	-3.79206	-4.50666	2.32021
gdT_Cluster_2	Spectral flow cytometry	-3.63621	1.72799	1.6901
CD8_Cluster_10	Spectral flow cytometry	-3.3558	-4.29484	1.41985
CD8_Cluster_12	Spectral flow cytometry	2.45335	1.48231	1.09109
CD8_Cluster_14	Spectral flow cytometry	-2.30717	-3.972	1.33034
CXCL9	Cytokine multiplex	-2.13096	-4.66075	1.14805
B_Cluster_12	Spectral flow cytometry	1.58227	-2.14136	1.22365
CD4_Cluster_9	Spectral flow cytometry	-1.14898	-3.84199	1.02458
HLApos_Cluster_14	Spectral flow cytometry	0.235058	0.594174	1.23169
CD8_Cluster_11	Spectral flow cytometry	0.235055	-0.0096234	1.03151
CD4_Cluster_17	Spectral flow cytometry	-0.212765	0.488394	1.28631

### Sheet: Osteoporosis
Variable	Dataset	Predictive 1	Orthogonal 1	VIP
Heart rate (HR)	Clinical data	28.0153	-2.48832	1.47324
Age	Clinical data	23.9002	4.69771	1.32783
CD8_Cluster_21	Spectral flow cytometry	17.9787	-3.33698	1.96697
CXCL9	Cytokine multiplex	16.5269	6.90646	1.5523
HGF	Cytokine multiplex	16.0136	5.31908	1.73502
CD8_Cluster_4	Spectral flow cytometry	-15.6751	3.55808	1.39542
Hemoglobin (Hb)	Laboratory data	-15.6235	-7.72569	2.19658
GCSF	Cytokine multiplex	15.1897	7.99474	1.85462
CD8_Cluster_8	Spectral flow cytometry	-14.9333	1.81142	1.08703
gdT_Cluster_1	Spectral flow cytometry	13.8802	0.535568	2.05323
IL9	Cytokine multiplex	13.7497	8.54275	1.55904
Monocyte count (Mono)	Laboratory data	13.7216	-6.90784	1.05674
CXCL8	Cytokine multiplex	13.5116	10.289	1.68024
LIF	Cytokine multiplex	13.4862	8.78564	2.03336
CCL3	Cytokine multiplex	13.3513	5.18387	1.16225
CXCL10	Cytokine multiplex	13.3223	5.39617	1.54062
HLApos_Cluster_6	Spectral flow cytometry	13.2849	3.13046	1.57875
B_Cluster_18	Spectral flow cytometry	12.8505	0.19189	2.19652
B_Cluster_11	Spectral flow cytometry	12.8037	2.33149	1.94229
IL17	Cytokine multiplex	12.6677	7.70798	1.84483
Erythrocyt count (Ery)	Laboratory data	-12.5883	-9.09353	1.61724
IL4	Cytokine multiplex	12.5696	7.89455	1.89734
TNFß	Cytokine multiplex	12.5368	8.17652	1.1745
HLApos_Cluster_3	Spectral flow cytometry	12.2427	2.83207	1.32571
Cholesterin (Chol)	Laboratory data	12.2188	3.25542	1.29738
CCL4	Cytokine multiplex	11.9392	7.09737	1.40191
CD8_Cluster_22	Spectral flow cytometry	-11.7905	1.73229	1.50238
CD4_Cluster_17	Spectral flow cytometry	11.3683	-1.65337	1.36173
CCL7	Cytokine multiplex	11.3203	7.84111	1.19258
gdT_Cluster_4	Spectral flow cytometry	-11.0903	2.49597	2.37518
IL7	Cytokine multiplex	10.9271	6.99564	1.34779
CD8_Cluster_15	Spectral flow cytometry	-10.6898	1.33185	1.02617
HLApos_Cluster_8	Spectral flow cytometry	-10.6517	2.01977	1.66281
B_Cluster_16	Spectral flow cytometry	10.6395	-0.9064	2.13068
High-density lipoprotein (HDL)	Laboratory data	10.6018	9.65673	1.46557
B_Cluster_10	Spectral flow cytometry	10.5459	2.8854	1.65414
Alkaline phosphatase (AP)	Laboratory data	10.4296	-2.00163	1.11844
CD8_Cluster_11	Spectral flow cytometry	-10.2173	3.1695	1.65491
gdT_Cluster_6	Spectral flow cytometry	9.48173	-2.41631	2.40628
CD4_Cluster_18	Spectral flow cytometry	9.33239	-0.738423	1.5692
Creatinine (Crea)	Laboratory data	-9.30203	0.231605	1.34902
IL1a	Cytokine multiplex	9.11365	7.54971	1.09755
gdT_Cluster_3	Spectral flow cytometry	-8.94235	-0.790894	1.31752
B_Cluster_17	Spectral flow cytometry	8.90884	-1.91079	1.70017
Low-density lipoprotein (LDL)	Laboratory data	8.12826	1.37366	1.03525
CD4_Cluster_3	Spectral flow cytometry	-7.88662	0.0899898	1.18782
Waist circumference	Clinical data	-7.47056	-16.3207	1.19268
CD4_Cluster_6	Spectral flow cytometry	7.45796	1.31336	1.26903
B_Cluster_2	Spectral flow cytometry	-7.05222	-2.59745	1.00774
HLApos_Cluster_14	Spectral flow cytometry	-6.28804	-0.632248	1.21109
CD8_Cluster_1	Spectral flow cytometry	-5.75973	0.363953	1.20921
CD4_Cluster_5	Spectral flow cytometry	-5.75688	0.303569	1.05065
HLAneg_Cluster_5	Spectral flow cytometry	-5.2878	1.6746	1.14339
CD8_Cluster_2	Spectral flow cytometry	-4.43386	-0.0171522	1.09404
HLAneg_Cluster_4	Spectral flow cytometry	4.25344	-1.95374	1.08259
CXCL1	Cytokine multiplex	3.14576	8.17274	1.19123
CD8_Cluster_9	Spectral flow cytometry	1.2399	3.89465	1.10571
HLAneg_Cluster_10	Spectral flow cytometry	-0.913593	2.4415	1.28213
CD8_Cluster_17	Spectral flow cytometry	0.85423	0.0131452	1.04835

### Sheet: Gout
Variable	Dataset	Predictive 1	Orthogonal 1	VIP
CD4_Cluster_5	Spectral flow cytometry	24.581	-4.50154	3.96234
Uric acid	Laboratory data	21.8215	10.4536	2.02018
Gamma-glutamyl transferase (GGT)	Laboratory data	21.3911	2.7468	1.6151
CD4_Cluster_2	Spectral flow cytometry	20.2916	-4.94723	2.46108
IL2Ra	Cytokine multiplex	20.1552	2.75518	2.33834
Creatinine (Crea)	Laboratory data	19.8996	5.30372	1.49384
MCSF	Cytokine multiplex	18.8475	4.60702	1.87663
Cholesterin (Chol)	Laboratory data	-18.4473	-4.66265	1.29303
HGF	Cytokine multiplex	17.3763	5.81267	1.32589
HLApos_Cluster_11	Spectral flow cytometry	16.715	-2.37014	2.15117
CCL3	Cytokine multiplex	16.3815	4.51307	2.53319
Low-density lipoprotein (LDL)	Laboratory data	-16.113	-1.56493	1.14014
CD4_Cluster_1	Spectral flow cytometry	15.9593	-2.31434	1.5795
SCF	Cytokine multiplex	15.6625	3.36748	1.53921
Waist circumference	Clinical data	15.6503	18.7755	1.85923
HLApos_Cluster_4	Spectral flow cytometry	14.8131	-1.91311	1.32926
B_Cluster_6	Spectral flow cytometry	-14.5895	1.53664	2.02475
HLAneg_Cluster_3	Spectral flow cytometry	14.3234	-3.45968	2.52136
HLApos_Cluster_8	Spectral flow cytometry	14.2825	-2.12473	1.25218
CD8_Cluster_25	Spectral flow cytometry	14.1874	-1.09449	1.84877
GCSF	Cytokine multiplex	14.119	3.44838	2.40851
HLApos_Cluster_1	Spectral flow cytometry	-13.7489	2.38824	1.3517
Alanine transaminase (ALT)	Laboratory data	13.6556	7.35936	1.21738
High-density lipoprotein (HDL)	Laboratory data	-13.6225	-13.2707	1.17385
HbA1c	Laboratory data	12.8118	6.06704	1.16713
CXCL9	Cytokine multiplex	11.9933	-0.498071	1.13368
CD4_Cluster_10	Spectral flow cytometry	-11.7433	1.74744	1.20184
HLApos_Cluster_14	Spectral flow cytometry	11.6831	-0.325569	1.10664
CD4_Cluster_11	Spectral flow cytometry	-11.5668	1.96234	1.46597
Body Mass Index (BMI)	Clinical data	11.0519	18.0601	1.55851
B_Cluster_1	Spectral flow cytometry	10.8907	-4.08175	1.18516
CCL2	Cytokine multiplex	10.7567	1.89748	1.19739
CD8_Cluster_24	Spectral flow cytometry	10.5543	-0.741392	1.09031
B_Cluster_14	Spectral flow cytometry	10.1685	-1.64274	1.44926
CCL11	Cytokine multiplex	10.1465	1.06209	1.41324
CXCL10	Cytokine multiplex	9.9304	1.31928	1.10701
HLApos_Cluster_12	Spectral flow cytometry	9.81368	-2.63834	1.04254
CCL4	Cytokine multiplex	9.34395	-1.88347	1.1749
IL9	Cytokine multiplex	9.17527	-1.47102	1.26349
CD8_Cluster_20	Spectral flow cytometry	8.92916	-1.06629	1.33225
IL13	Cytokine multiplex	8.72103	6.02059	1.23157
gdT_Cluster_3	Spectral flow cytometry	8.43934	-2.94368	1.18183
CD8_Cluster_5	Spectral flow cytometry	7.88421	-3.13089	1.04142
B_Cluster_7	Spectral flow cytometry	-7.85595	1.45189	1.50874
CD8_Cluster_18	Spectral flow cytometry	7.52832	0.818546	2.18092
CD8_Cluster_14	Spectral flow cytometry	-7.02365	-1.48399	1.15539
B_Cluster_3	Spectral flow cytometry	-6.9915	2.27248	1.09448
CD4_Cluster_12	Spectral flow cytometry	-6.51084	-0.0424143	1.04434
GMCSF	Cytokine multiplex	5.97017	4.38834	1.16636
IL10	Cytokine multiplex	5.44807	2.76628	1.68769
CD8_Cluster_6	Spectral flow cytometry	5.18944	-2.65216	1.02081
CD8_Cluster_19	Spectral flow cytometry	-5.06026	-2.55667	1.05578
CD8_Cluster_17	Spectral flow cytometry	2.63293	1.33225	1.81408

### Sheet: History of shingles
Variable	Dataset	Predictive 1	Orthogonal 1	VIP
Systolic blood pressure (sBP)	Clinical data	31.1409	3.6014	1.27666
Age	Clinical data	29.6791	10.9483	1.82513
Monocyte count (Mono)	Laboratory data	26.3624	-3.34803	2.4053
HLAneg_Cluster_12	Spectral flow cytometry	-20.8205	-2.01441	2.677
CXCL10	Cytokine multiplex	18.9458	8.64174	2.71986
HLApos_Cluster_3	Spectral flow cytometry	17.8066	4.50859	1.78028
CD8_Cluster_6	Spectral flow cytometry	16.9831	1.58537	2.59328
HLApos_Cluster_2	Spectral flow cytometry	-16.6232	-2.92876	1.33932
CXCL9	Cytokine multiplex	16.1224	10.9312	2.1223
Aspartate aminotransferase (AST)	Laboratory data	15.8156	-0.762967	1.53077
HLApos_Cluster_6	Spectral flow cytometry	15.491	5.58919	2.33587
HLAneg_Cluster_2	Spectral flow cytometry	-14.6405	2.20441	1.67602
High-density lipoprotein (HDL)	Laboratory data	13.4769	7.08042	1.73072
CD8_Cluster_20	Spectral flow cytometry	-13.1382	1.21361	1.99825
B_Cluster_5	Spectral flow cytometry	-13.117	0.743033	1.87198
CD8_Cluster_12	Spectral flow cytometry	12.2537	-0.170824	2.27625
CD4_Cluster_9	Spectral flow cytometry	12.0834	2.88015	1.82014
gdT_Cluster_3	Spectral flow cytometry	-11.6506	-2.40816	1.58393
Triglycerides (TG)	Laboratory data	-11.5472	-5.36259	1.59851
CD8_Cluster_16	Spectral flow cytometry	11.296	3.18651	2.00576
HGF	Cytokine multiplex	11.2395	10.3452	2.05676
CCL27	Cytokine multiplex	10.811	12.3932	1.87965
HLAneg_Cluster_6	Spectral flow cytometry	-10.6526	-1.27224	1.24918
HLApos_Cluster_7	Spectral flow cytometry	10.6275	1.70284	1.33353
CXCL12	Cytokine multiplex	10.0497	7.93865	2.20764
B_Cluster_2	Spectral flow cytometry	-9.85468	-3.44256	2.18744
CD4_Cluster_16	Spectral flow cytometry	-9.64875	-1.36859	1.40317
HLApos_Cluster_4	Spectral flow cytometry	8.62174	-2.59512	1.28666
CD8_Cluster_13	Spectral flow cytometry	-8.23223	-2.03306	1.31264
HLAneg_Cluster_15	Spectral flow cytometry	-7.91789	-1.88086	1.40495
CD8_Cluster_9	Spectral flow cytometry	7.73596	3.93425	1.30101
SCGFß	Cytokine multiplex	7.58769	5.28593	1.39554
HLAneg_Cluster_8	Spectral flow cytometry	-7.49388	-2.44562	1.29792
HLAneg_Cluster_14	Spectral flow cytometry	7.41931	-1.88696	1.09977
B_Cluster_1	Spectral flow cytometry	7.10499	-6.13249	1.03992
CD8_Cluster_11	Spectral flow cytometry	6.94291	1.3104	1.03051
HLApos_Cluster_1	Spectral flow cytometry	-6.5972	2.07462	1.19336
gdT_Cluster_5	Spectral flow cytometry	6.18929	1.31616	1.51601
Erythrocyt count (Ery)	Laboratory data	-6.17468	-8.93082	1.40204
CD4_Cluster_14	Spectral flow cytometry	5.91805	1.43744	1.15139
CCL11	Cytokine multiplex	4.08933	3.61371	1.50338
IL5	Cytokine multiplex	3.90182	-0.387335	2.01327
IL2	Cytokine multiplex	-3.68333	7.21169	1.04282
CCL2	Cytokine multiplex	-2.96869	6.73827	1.37766

### Sheet: Heart failure
Variable	Dataset	Predictive 1	Orthogonal 1	VIP
Age	Clinical data	26.53	7.57762	2.01287
Low-density lipoprotein (LDL)	Laboratory data	-25.1894	-2.54755	1.65215
Cholesterin (Chol)	Laboratory data	-22.9591	-4.71856	1.72556
Alkaline phosphatase (AP)	Laboratory data	20.7529	-0.485396	1.77393
CXCL9	Cytokine multiplex	20.0241	8.06304	1.94825
Gamma-glutamyl transferase (GGT)	Laboratory data	19.5234	2.0517	1.63056
CD8_Cluster_16	Spectral flow cytometry	17.922	-1.87945	2.8826
CD4_Cluster_2	Spectral flow cytometry	17.5787	-0.484333	2.41722
CD4_Cluster_6	Spectral flow cytometry	16.5478	0.349058	2.0951
CXCL10	Cytokine multiplex	15.1586	7.90528	1.7606
HLApos_Cluster_6	Spectral flow cytometry	14.8545	1.82322	1.32022
HGF	Cytokine multiplex	14.3544	15.3066	2.27368
CCL3	Cytokine multiplex	13.8666	13.9868	1.40317
CD4_Cluster_8	Spectral flow cytometry	13.7672	0.956301	1.45634
B_Cluster_7	Spectral flow cytometry	13.7463	-0.129355	2.53423
Platelet count (Plt)	Laboratory data	-13.6999	-4.70669	1.40009
Monocyte count (Mono)	Laboratory data	13.0855	2.95163	1.25741
CD4_Cluster_1	Spectral flow cytometry	13.034	1.1196	1.07003
CD8_Cluster_11	Spectral flow cytometry	12.9865	0.828877	1.67697
CD4_Cluster_7	Spectral flow cytometry	12.8226	0.582486	1.37511
CD8_Cluster_18	Spectral flow cytometry	12.5196	0.521397	2.39271
CD8_Cluster_9	Spectral flow cytometry	12.1892	-0.371253	1.14076
CD8_Cluster_17	Spectral flow cytometry	12.0851	0.310471	1.7379
Uric acid	Laboratory data	11.5239	9.50269	1.68691
MCSF	Cytokine multiplex	11.0942	14.7879	1.23817
HLApos_Cluster_2	Spectral flow cytometry	-10.3691	1.88974	1.00396
HLApos_Cluster_5	Spectral flow cytometry	9.88946	-0.613279	1.90692
CD8_Cluster_15	Spectral flow cytometry	9.43028	0.316089	1.01804
B_Cluster_9	Spectral flow cytometry	9.1474	1.80472	1.21859
CCL27	Cytokine multiplex	9.10928	11.1712	1.24122
CD8_Cluster_24	Spectral flow cytometry	8.90561	-0.593941	1.65955
CD4_Cluster_12	Spectral flow cytometry	-8.73547	-2.23937	1.41604
B_Cluster_1	Spectral flow cytometry	-8.35921	-2.81445	1.05309
CD8_Cluster_25	Spectral flow cytometry	8.31742	0.583419	1.20798
CXCL12	Cytokine multiplex	8.22413	8.05841	1.35568
CXCL8	Cytokine multiplex	8.07053	12.7955	1.54754
CD4_Cluster_5	Spectral flow cytometry	7.83281	-0.102531	1.93541
gdT_Cluster_5	Spectral flow cytometry	7.14413	0.282559	1.07066
HLApos_Cluster_12	Spectral flow cytometry	-6.86894	0.606069	1.08018
IL16	Cytokine multiplex	6.75586	10.3743	1.80187
CD8_Cluster_23	Spectral flow cytometry	6.67845	-1.92669	1.97451
HLAneg_Cluster_11	Spectral flow cytometry	-6.53631	-0.682479	1.02219
SCF	Cytokine multiplex	6.19819	15.5625	1.15059
CD4_Cluster_18	Spectral flow cytometry	-6.18019	0.998273	1.02504
TRAIL	Cytokine multiplex	4.51332	3.11428	2.25873
CD8_Cluster_19	Spectral flow cytometry	-4.19409	-2.70275	1.20394
CCL2	Cytokine multiplex	4.16997	9.67312	1.20853
B_Cluster_6	Spectral flow cytometry	3.98685	-0.00510703	1.50143
HLAneg_Cluster_2	Spectral flow cytometry	-3.65347	-2.918	1.143
IL2	Cytokine multiplex	3.05107	8.35862	1.33622
CD8_Cluster_8	Spectral flow cytometry	-2.80035	0.0278512	1.21065
LIF	Cytokine multiplex	1.56511	9.97502	1.05304
IL1ra	Cytokine multiplex	1.3736	12.4287	1.28631
IL12(p40)	Cytokine multiplex	1.19688	5.37173	1.08528
